# Genetic architecture of natural variation of cardiac performance: from flies to Humans

**DOI:** 10.1101/2021.06.08.447524

**Authors:** Saswati Saha, Lionel Spinelli, Jaime A Castro-Mondragon, Anaïs Kervadec, Michaela Lynott, Laurent Kremmer, Laurence Roder, Sallouha Krifa, Magali Torres, Christine Brun, Georg Vogler, Rolf Bodmer, Alexandre R. Colas, Karen Ocorr, Laurent Perrin

## Abstract

Deciphering the genetic architecture of human cardiac disorders is of fundamental importance but their underlying complexity is a major hurdle. We investigated the natural variation of cardiac performance in the sequenced inbred lines of the *Drosophila* Genetic Reference Panel (DGRP). Genome Wide Associations Studies (GWAS) identified genetic networks associated with natural variation of cardiac traits which were used to gain insights as to the molecular and cellular processes affected. Non-coding variants that we identified were used to map potential regulatory non-coding regions, which in turn were employed to predict Transcription Factors (TFs) binding sites. Cognate TFs, many of which themselves bear polymorphisms associated with variations of cardiac performance, were also validated by heart specific knockdown. Additionally, we showed that the natural variations associated with variability in cardiac performance affect a set of genes overlapping those associated with average traits but through different variants in the same genes. Furthermore, we showed that phenotypic variability was also associated with natural variation of gene regulatory networks. More importantly, we documented correlations between genes associated with cardiac phenotypes in both flies and humans, which supports a conserved genetic architecture regulating adult cardiac function from arthropods to mammals. Specifically, roles for PAX9 and EGR2 in the regulation of the cardiac rhythm were established in both models, illustrating that the characteristics of natural variations in cardiac function identified in *Drosophila* can accelerate discovery in humans.
