## Supplementary material for "Genetic architecture of natural variation of cardiac performance: from flies to Humans": Table S12

### Sheet: DGRP isogenic lines
DGRP lines analysed (https://bdsc.indiana.edu/stocks/wt/dgrp.html)
Genotype
DGRP-101	BDSC
DGRP-105	BDSC
DGRP-109	BDSC
DGRP-129	BDSC
DGRP-136	BDSC
DGRP-138	BDSC
DGRP-142	BDSC
DGRP-149	BDSC
DGRP-153	BDSC
DGRP-158	BDSC
DGRP-161	BDSC
DGRP-177	BDSC
DGRP-181	BDSC
DGRP-189	BDSC
DGRP-195	BDSC
DGRP-208	BDSC
DGRP-21	BDSC
DGRP-217	BDSC
DGRP-223	BDSC
DGRP-229	BDSC
DGRP-235	BDSC
DGRP-237	BDSC
DGRP-239	BDSC
DGRP-26	BDSC
DGRP-280	BDSC
DGRP-287	BDSC
DGRP-301	BDSC
DGRP-303	BDSC
DGRP-306	BDSC
DGRP-307	BDSC
DGRP-309	BDSC
DGRP-310	BDSC
DGRP-313	BDSC
DGRP-317	BDSC
DGRP-320	BDSC
DGRP-321	BDSC
DGRP-324	BDSC
DGRP-332	BDSC
DGRP-335	BDSC
DGRP-336	BDSC
DGRP-338	BDSC
DGRP-340	BDSC
DGRP-348	BDSC
DGRP-350	BDSC
DGRP-352	BDSC
DGRP-354	BDSC
DGRP-356	BDSC
DGRP-358	BDSC
DGRP-360	BDSC
DGRP-361	BDSC
DGRP-362	BDSC
DGRP-365	BDSC
DGRP-367	BDSC
DGRP-370	BDSC
DGRP-371	BDSC
DGRP-373	BDSC
DGRP-377	BDSC
DGRP-379	BDSC
DGRP-38	BDSC
DGRP-380	BDSC
DGRP-382	BDSC
DGRP-383	BDSC
DGRP-385	BDSC
DGRP-386	BDSC
DGRP-390	BDSC
DGRP-392	BDSC
DGRP-395	BDSC
DGRP-397	BDSC
DGRP-399	BDSC
DGRP-40	BDSC
DGRP-405	BDSC
DGRP-406	BDSC
DGRP-409	BDSC
DGRP-42	BDSC
DGRP-426	BDSC
DGRP-427	BDSC
DGRP-437	BDSC
DGRP-439	BDSC
DGRP-440	BDSC
DGRP-441	BDSC
DGRP-443	BDSC
DGRP-45	BDSC
DGRP-461	BDSC
DGRP-486	BDSC
DGRP-492	BDSC
DGRP-502	BDSC
DGRP-508	BDSC
DGRP-513	BDSC
DGRP-517	BDSC
DGRP-530	BDSC
DGRP-531	BDSC
DGRP-535	BDSC
DGRP-551	BDSC
DGRP-555	BDSC
DGRP-559	BDSC
DGRP-563	BDSC
DGRP-57	BDSC
DGRP-584	BDSC
DGRP-589	BDSC
DGRP-59	BDSC
DGRP-595	BDSC
DGRP-627	BDSC
DGRP-630	BDSC
DGRP-634	BDSC
DGRP-639	BDSC
DGRP-646	BDSC
DGRP-69	BDSC
DGRP-703	BDSC
DGRP-705	BDSC
DGRP-707	BDSC
DGRP-712	BDSC
DGRP-714	BDSC
DGRP-716	BDSC
DGRP-721	BDSC
DGRP-73	BDSC
DGRP-730	BDSC
DGRP-732	BDSC
DGRP-737	BDSC
DGRP-738	BDSC
DGRP-748	BDSC
DGRP-75	BDSC
DGRP-761	BDSC
DGRP-765	BDSC
DGRP-774	BDSC
DGRP-776	BDSC
DGRP-783	BDSC
DGRP-786	BDSC
DGRP-787	BDSC
DGRP-790	BDSC
DGRP-796	BDSC
DGRP-799	BDSC
DGRP-801	BDSC
DGRP-802	BDSC
DGRP-804	BDSC
DGRP-808	BDSC
DGRP-810	BDSC
DGRP-818	BDSC
DGRP-819	BDSC
DGRP-820	BDSC
DGRP-821	BDSC
DGRP-822	BDSC
DGRP-83	BDSC
DGRP-837	BDSC
DGRP-843	BDSC
DGRP-85	BDSC
DGRP-850	BDSC
DGRP-852	BDSC
DGRP-853	BDSC
DGRP-855	BDSC
DGRP-857	BDSC
DGRP-859	BDSC
DGRP-861	BDSC
DGRP-879	BDSC
DGRP-88	BDSC
DGRP-882	BDSC
DGRP-884	BDSC
DGRP-890	BDSC
DGRP-892	BDSC
DGRP-894	BDSC
DGRP-897	BDSC
DGRP-900	BDSC
DGRP-907	BDSC
DGRP-908	BDSC
DGRP-91	BDSC
DGRP-911	BDSC
DGRP-913	BDSC
DGRP-93	BDSC

### Sheet: Other lines
RNAi transgenic lines used in this study									other lines used
line.ID	gene	Flybase.ID	Stock Center
VDRC 60000	(control)		VDRC	https://stockcenter.vdrc.at/control/main					line.ID	Genotype	description	Sotck collection
VDRC 60100	control)		VDRC	https://stockcenter.vdrc.at/control/main					5394	w* sog(U2)/FM6, P{lacW}F12	sog amorphic allele	BDSC	https://bdsc.indiana.edu/index.html
VDRC 28070	tna	FBgn0026160	VDRC	https://stockcenter.vdrc.at/control/main					3555	dpp(d14)/CyO	dpp amorphic allele	BDSC	https://bdsc.indiana.edu/index.html
VDRC 13829	CG7512	FBgn0036168	VDRC	https://stockcenter.vdrc.at/control/main					9709	w[1118]; Df(2L)BSC234/CyO	snoo deficiency	BDSC	https://bdsc.indiana.edu/index.html
VDRC 101084	CG7627	FBgn0032026	VDRC	https://stockcenter.vdrc.at/control/main					5399	w*; babo(32)/CyO	babo loss of function allele	BDSC	https://bdsc.indiana.edu/index.html
VDRC 110277	btI	FBgn0285896	VDRC	https://stockcenter.vdrc.at/control/main						w*; Hand > Gal4 4,2	expresses Gal4 in the cardiac tube	A Paululat
VDRC 101125	fog	FBgn0000719	VDRC	https://stockcenter.vdrc.at/control/main						w*; ; tdtk(attp2)/ tdtk(attp2)	expresses tdTomato in cardiomyocytes	G Vogler
VDRC 34885	CG33158	FBgn0053158	VDRC	https://stockcenter.vdrc.at/control/main
VDRC 12610	jumu	FBgn0015396	VDRC	https://stockcenter.vdrc.at/control/main
VDRC 109585	kirre	FBgn0028369	VDRC	https://stockcenter.vdrc.at/control/main
VDRC 108747	Lmx1a	FBgn0052105	VDRC	https://stockcenter.vdrc.at/control/main
VDRC 108769	mamo	FBgn0267033	VDRC	https://stockcenter.vdrc.at/control/main
VDRC 104033	mthl3	FBgn0028956	VDRC	https://stockcenter.vdrc.at/control/main
VDRC 100171	Muc18B	FBgn0031000	VDRC	https://stockcenter.vdrc.at/control/main
VDRC 106103	Poxm	FBgn0003129	VDRC	https://stockcenter.vdrc.at/control/main
VDRC 100429	Rdl	FBgn0004244	VDRC	https://stockcenter.vdrc.at/control/main
VDRC 107294	rdx	FBgn0264493	VDRC	https://stockcenter.vdrc.at/control/main
VDRC 104600	RunxB	FBgn0259162	VDRC	https://stockcenter.vdrc.at/control/main
VDRC 24578	shakB	FBgn0085387	VDRC	https://stockcenter.vdrc.at/control/main
VDRC 27919	Snoo	FBgn0085450	VDRC	https://stockcenter.vdrc.at/control/main
VDRC 10214	CG18208	FBgn0038653	VDRC	https://stockcenter.vdrc.at/control/main
VDRC 110347	CG8112	FBgn0037612	VDRC	https://stockcenter.vdrc.at/control/main
VDRC 107320	sdc	FBgn0010415	VDRC	https://stockcenter.vdrc.at/control/main
VDRC 101497	sd	FBgn0003345	VDRC	https://stockcenter.vdrc.at/control/main
VDRC 105853	sog	FBgn0003463	VDRC	https://stockcenter.vdrc.at/control/main
VDRC 109521	srp	FBgn0003507	VDRC	https://stockcenter.vdrc.at/control/main
VDRC 102196	luna	FBgn0040765	VDRC	https://stockcenter.vdrc.at/control/main
VDRC 108399	Eip75B	FBgn0000568	VDRC	https://stockcenter.vdrc.at/control/main
VDRC 101925	lola	FBgn0283521	VDRC	https://stockcenter.vdrc.at/control/main
VDRC 102442	Bru3	FBgn0264001	VDRC	https://stockcenter.vdrc.at/control/main
VDRC 105852	Sin3A	FBgn0022764	VDRC	https://stockcenter.vdrc.at/control/main
VDRC 103716	Orc3	FBgn0005654	VDRC	https://stockcenter.vdrc.at/control/main
VDRC 102727	CG14457	FBgn0037174	VDRC	https://stockcenter.vdrc.at/control/main
VDRC 31137	Lcp9	FBgn0025578	VDRC	https://stockcenter.vdrc.at/control/main
VDRC 100282	Dek	FBgn0026533	VDRC	https://stockcenter.vdrc.at/control/main
VDRC 101813	cona	FBgn0038612	VDRC	https://stockcenter.vdrc.at/control/main
VDRC 105489	CG3262	FBgn0032986	VDRC	https://stockcenter.vdrc.at/control/main
VDRC 7042	CG42594	FBgn0260971	VDRC	https://stockcenter.vdrc.at/control/main
VDRC 103348	CG12688	FBgn0029707	VDRC	https://stockcenter.vdrc.at/control/main
VDRC 26679	CG5003	FBgn0039554	VDRC	https://stockcenter.vdrc.at/control/main
VDRC 100204	Zif	FBgn0037446	VDRC	https://stockcenter.vdrc.at/control/main
VDRC 12574	lola	FBgn0283521	VDRC	https://stockcenter.vdrc.at/control/main
VDRC 32878	luna	FBgn0040765	VDRC	https://stockcenter.vdrc.at/control/main
VDRC 50134	mirr	FBgn0014343	VDRC	https://stockcenter.vdrc.at/control/main
VDRC 30564	HlH3B	FBgn0011276	VDRC	https://stockcenter.vdrc.at/control/main
VDRC 110517	Mad	FBgn0011648	VDRC	https://stockcenter.vdrc.at/control/main
VDRC 105282	sr	FBgn0003499	VDRC	https://stockcenter.vdrc.at/control/main
35786	(control)		BDSC	https://bdsc.indiana.edu/index.html
63569	CG45186	FBgn0266696	BDSC	https://bdsc.indiana.edu/index.html
41914	Fur1	FBgn0004509	BDSC	https://bdsc.indiana.edu/index.html
55241	lap	FBgn0086372	BDSC	https://bdsc.indiana.edu/index.html
64966	CG32264	FBgn0052264	BDSC	https://bdsc.indiana.edu/index.html
42918	Mur29B	FBgn0051901	BDSC	https://bdsc.indiana.edu/index.html
29380	MESK2	FBgn0043070	BDSC	https://bdsc.indiana.edu/index.html
34993	Ubx	FBgn0003944	BDSC	https://bdsc.indiana.edu/index.html
42517	bchs	FBgn0043362	BDSC	https://bdsc.indiana.edu/index.html
51723	sdc	FBgn0010415	BDSC	https://bdsc.indiana.edu/index.html
26020	CG44422	FBgn0265595	BDSC	https://bdsc.indiana.edu/index.html
28776	CG32506	FBgn0052506	BDSC	https://bdsc.indiana.edu/index.html
39025	put	FBgn0003169	BDSC	https://bdsc.indiana.edu/index.html
51460	mbc	FBgn0015513	BDSC	https://bdsc.indiana.edu/index.html
39059	vav	FBgn0040068	BDSC	https://bdsc.indiana.edu/index.html
29519	Sema2a	FBgn0011260	BDSC	https://bdsc.indiana.edu/index.html
35009	nesdHMS	FBgn0032848	BDSC	https://bdsc.indiana.edu/index.html
34010	CG15414	FBgn0031542	BDSC	https://bdsc.indiana.edu/index.html
35006	CG42594	FBgn0260971	BDSC	https://bdsc.indiana.edu/index.html
57750	Dgkepsilon	FBgn0020930	BDSC	https://bdsc.indiana.edu/index.html
44583	Oatp58Dc	FBgn0034716	BDSC	https://bdsc.indiana.edu/index.html
62231	CG12539	FBgn0030586	BDSC	https://bdsc.indiana.edu/index.html
64970	CG7335	FBgn0036941	BDSC	https://bdsc.indiana.edu/index.html
65003	CG17065	FBgn0031099	BDSC	https://bdsc.indiana.edu/index.html
60469	klu	FBgn0013469	BDSC	https://bdsc.indiana.edu/index.html
26757	poxm	FBgn0003129	BDSC	https://bdsc.indiana.edu/index.html
