## Supplementary material for "Genetic architecture of natural variation of cardiac performance: from flies to Humans": table S1

### Sheet: Read Me
Table S1: Block effect evaluation
testing_ DGRPLines_replicates' : Testing for block effect within the 14 DGRP lines analysed twice.

### Sheet: testing_DGRPLines_replicates
Heartperiod_Median							The following model is fitted to test the effect of the replicates:
	npar	logLik	AIC	LRT	Df	Pr(>Chisq)			Y ~ m + D + L + R(L) + Error
strain:Replicate	14	41.916	-55.832	0.892062	1	0.344919
DiastolicIntervals_Median								Where L is the random effet of the Line, R is the (random) effect of the replicate nested in the strain, and D is the effect due to the date.
	npar	logLik	AIC	LRT	Df	Pr(>Chisq)
strain:Replicate	14	65.2185	-102.437	0.596203	1	0.44003
SystolicIntervals_Median								Model parameters description
	npar	logLik	AIC	LRT	Df	Pr(>Chisq)		npar	number of model parameters
strain:Replicate	14	634.833	-1241.67	0.357038	1	0.550156		logLik	Loglikehood of the model
SystolicMeanDiameter								AIC	AIC criterion of the corresponding model
	npar	logLik	AIC	LRT	Df	Pr(>Chisq)		LRT	the likelihood ratio test statistic
strain:Replicate	14	-952.656	1933.31	1.07497	1	0.299826		Df	degrees of freedom for the likelihood ratio test
DiastolicMeanDiameter								Pr(>Chisq)	the p-value
	npar	logLik	AIC	LRT	Df	Pr(>Chisq)
strain:Replicate	14	-985.395	1998.79	2.23762	1	0.134688
Fractional_Shortening								strain:Replicate	captures the effect due to replicate (R(L)) in the above model
	npar	logLik	AIC	LRT	Df	Pr(>Chisq)
strain:Replicate	14	337.844	-647.688	3.66109	1	0.0556971
Arrythmia_Index
	npar	logLik	AIC	LRT	Df	Pr(>Chisq)
strain:Replicate	14	74.8937	-121.787	0	1	1
