## Supplementary material for "Genetic architecture of natural variation of cardiac performance: from flies to Humans": Table S7

### Sheet: read me
Table S7: Statistics of Transcription factors RNAi cardiac knockdown effects on heart performance traits.
TFs were inactivated in the heart by hand-Gal4 and heart parameters monitored in vivo by tdtk tomato high speed video recording (see methods). Graphic representation of the data are displayed in Figure S5C.
Wilcoxon: Wilcoxon-Mann-Whitney rank sum test results for indicated cardiac parametters.

### Sheet: wilcoxon
RNAi line	flyID	fly_gene	EDD	significance.x.x.x.x	ESD	significance.y.x.x.x	FS	significance.x.y.x.x	HP_median	significance.y.y.x.x	DI_median	significance.x.x.y.x	SI_median	significance.x.y.y.x	AI	significance.x.y.y.y
110517KK	FBgn0011648	Mad	1	not significant	0.671640111333318	not significant	0.026142465947457	*	8.99286866746067e-07	****	0.00479582092308726	***	2.27760027590449e-05	****	0.000310874050461641	***
604691TrIP	FBgn0013469	klu	6.10242887243392e-09	****	8.04275907114666e-08	****	1	not significant	0.0339853902401274	*	1	not significant	0.00319657844798167	***	1	not significant
101925KK	FBgn0283521	lola	2.22348895693673e-05	****	0.0247157000891477	*	0.000930556583945851	***	2.35772089632325e-13	****	7.08731447721399e-10	****	1.09228024226051e-17	****	2.06172961703423e-09	****
102196KK	FBgn0040765	luna	0.0127206535246195	*	0.528040675372447	not significant	0.0229713796690817	*	0.0374957484088011	*	0.743205678324778	not significant	0.0354459734893475	*	1	not significant
109521KK	FBgn0003507	srp	0.000454350246177482	***	0.0062989435411864	**	1	not significant	7.28160349277056e-09	****	0.000337998651966965	***	2.2133731166401e-07	****	0.345952614073517	not significant
50134GD	FBgn0014343	mirr	0.146054246217374	not significant	0.0456904121949785	*	0.733373622850541	not significant	0.544745597929472	not significant	0.526443547992959	not significant	0.0404150234341659	*	0.236378047318502	not significant
30564GD	FBgn0011276	HlH3B	0.955851995468044	not significant	0.836771095659076	not significant	0.0133706273371465	*	6.30311593040065e-16	****	2.89520093084032e-12	****	5.33427321603747e-11	****	0.11658771283925	not significant
